# Machine-learning dissection of Human Accelerated Regions in primate neurodevelopment

**DOI:** 10.1101/256313

**Authors:** Sean Whalen, Fumitaka Inoue, Hane Ryu, Tyler Fairr, Eirene Markenscoff-Papadimitriou, Kathleen Keough, Martin Kircher, Beth Martin, Beatriz Alvarado, Orry Elor, Dianne Laboy Cintron, Alex Williams, Md. Abul Hassan Samee, Sean Thomas, Robert Krencik, Erik M. Ullian, Arnold Kriegstein, John L. Rubenstein, Jay Shendure, Alex A. Pollen, Nadav Ahituv, Katherine S. Pollard

## Abstract

Using machine learning (ML), we interrogated the function of all human-chimpanzee variants in 2,645 Human Accelerated Regions (HARs), some of the fastest evolving regions of the human genome. We predicted that 43% of HARs have variants with large opposing effects on chromatin state and 14% on neurodevelopmental enhancer activity. This pattern, consistent with compensatory evolution, was confirmed using massively parallel reporter assays in human and chimpanzee neural progenitor cells. The species-specific enhancer activity of assayed HARs was accurately predicted from the presence and absence of transcription factor footprints in each species. Despite these striking *cis* effects, activity of a given HAR sequence was nearly identical in human and chimpanzee cells. These findings suggest that HARs did not evolve to compensate for changes in the *trans* environment but instead altered their ability to bind factors present in both species. Thus, ML prioritized variants with functional effects on human neurodevelopment and revealed an unexpected reason why HARs may have evolved so rapidly.
