## Supplementary material for "Machine-learning dissection of Human Accelerated Regions in primate neurodevelopment": Table S3

### Sheet: encode-tissues-dnase-urls
https://www.encodeproject.org/files/ENCFF097UOL/@@download/ENCFF097UOL.bed.gz
https://www.encodeproject.org/files/ENCFF860VMW/@@download/ENCFF860VMW.bed.gz
https://www.encodeproject.org/files/ENCFF420FYX/@@download/ENCFF420FYX.bed.gz
https://www.encodeproject.org/files/ENCFF025GJZ/@@download/ENCFF025GJZ.bed.gz
https://www.encodeproject.org/files/ENCFF301ARM/@@download/ENCFF301ARM.bed.gz
https://www.encodeproject.org/files/ENCFF302YSW/@@download/ENCFF302YSW.bed.gz
https://www.encodeproject.org/files/ENCFF431WVQ/@@download/ENCFF431WVQ.bed.gz
https://www.encodeproject.org/files/ENCFF819SKB/@@download/ENCFF819SKB.bed.gz
https://www.encodeproject.org/files/ENCFF642WZB/@@download/ENCFF642WZB.bed.gz
https://www.encodeproject.org/files/ENCFF968JTF/@@download/ENCFF968JTF.bed.gz
https://www.encodeproject.org/files/ENCFF911WSI/@@download/ENCFF911WSI.bed.gz
https://www.encodeproject.org/files/ENCFF015SFI/@@download/ENCFF015SFI.bed.gz
https://www.encodeproject.org/files/ENCFF225UJM/@@download/ENCFF225UJM.bed.gz
https://www.encodeproject.org/files/ENCFF993JHG/@@download/ENCFF993JHG.bed.gz
https://www.encodeproject.org/files/ENCFF549EGS/@@download/ENCFF549EGS.bed.gz
https://www.encodeproject.org/files/ENCFF617LBQ/@@download/ENCFF617LBQ.bed.gz
https://www.encodeproject.org/files/ENCFF899CXH/@@download/ENCFF899CXH.bed.gz
https://www.encodeproject.org/files/ENCFF611KEX/@@download/ENCFF611KEX.bed.gz
https://www.encodeproject.org/files/ENCFF265DAD/@@download/ENCFF265DAD.bed.gz
https://www.encodeproject.org/files/ENCFF289IMF/@@download/ENCFF289IMF.bed.gz
https://www.encodeproject.org/files/ENCFF018ATG/@@download/ENCFF018ATG.bed.gz
https://www.encodeproject.org/files/ENCFF820RVX/@@download/ENCFF820RVX.bed.gz
https://www.encodeproject.org/files/ENCFF176BHG/@@download/ENCFF176BHG.bed.gz
https://www.encodeproject.org/files/ENCFF286XIL/@@download/ENCFF286XIL.bed.gz
https://www.encodeproject.org/files/ENCFF666HLW/@@download/ENCFF666HLW.bed.gz
https://www.encodeproject.org/files/ENCFF166HST/@@download/ENCFF166HST.bed.gz
https://www.encodeproject.org/files/ENCFF617UGK/@@download/ENCFF617UGK.bed.gz
https://www.encodeproject.org/files/ENCFF297IRX/@@download/ENCFF297IRX.bed.gz
https://www.encodeproject.org/files/ENCFF115PGQ/@@download/ENCFF115PGQ.bed.gz
https://www.encodeproject.org/files/ENCFF532OGD/@@download/ENCFF532OGD.bed.gz
https://www.encodeproject.org/files/ENCFF031SHA/@@download/ENCFF031SHA.bed.gz
https://www.encodeproject.org/files/ENCFF855BFG/@@download/ENCFF855BFG.bed.gz
https://www.encodeproject.org/files/ENCFF850WOE/@@download/ENCFF850WOE.bed.gz
https://www.encodeproject.org/files/ENCFF146VYU/@@download/ENCFF146VYU.bed.gz
https://www.encodeproject.org/files/ENCFF693LCL/@@download/ENCFF693LCL.bed.gz
https://www.encodeproject.org/files/ENCFF098XHW/@@download/ENCFF098XHW.bed.gz
https://www.encodeproject.org/files/ENCFF262FPE/@@download/ENCFF262FPE.bed.gz
https://www.encodeproject.org/files/ENCFF112BHF/@@download/ENCFF112BHF.bed.gz
https://www.encodeproject.org/files/ENCFF123DFX/@@download/ENCFF123DFX.bed.gz
https://www.encodeproject.org/files/ENCFF794SOC/@@download/ENCFF794SOC.bed.gz
https://www.encodeproject.org/files/ENCFF491PPP/@@download/ENCFF491PPP.bed.gz

### Sheet: encode-tissues-chip_atac-urls
https://www.encodeproject.org/files/ENCFF797XLL/@@download/ENCFF797XLL.bed.gz
https://www.encodeproject.org/files/ENCFF836HMH/@@download/ENCFF836HMH.bed.gz
https://www.encodeproject.org/files/ENCFF620PTB/@@download/ENCFF620PTB.bed.gz
https://www.encodeproject.org/files/ENCFF005NAS/@@download/ENCFF005NAS.bed.gz
https://www.encodeproject.org/files/ENCFF370ZUG/@@download/ENCFF370ZUG.bed.gz
https://www.encodeproject.org/files/ENCFF777RBS/@@download/ENCFF777RBS.bed.gz
https://www.encodeproject.org/files/ENCFF007OIY/@@download/ENCFF007OIY.bed.gz
https://www.encodeproject.org/files/ENCFF938TRY/@@download/ENCFF938TRY.bed.gz
https://www.encodeproject.org/files/ENCFF723FHT/@@download/ENCFF723FHT.bed.gz
https://www.encodeproject.org/files/ENCFF106OKI/@@download/ENCFF106OKI.bed.gz
https://www.encodeproject.org/files/ENCFF214YFB/@@download/ENCFF214YFB.bed.gz
https://www.encodeproject.org/files/ENCFF499HFY/@@download/ENCFF499HFY.bed.gz
https://www.encodeproject.org/files/ENCFF604IOR/@@download/ENCFF604IOR.bed.gz
https://www.encodeproject.org/files/ENCFF037RUM/@@download/ENCFF037RUM.bed.gz
https://www.encodeproject.org/files/ENCFF501WXA/@@download/ENCFF501WXA.bed.gz
https://www.encodeproject.org/files/ENCFF290BLP/@@download/ENCFF290BLP.bed.gz
https://www.encodeproject.org/files/ENCFF437DEF/@@download/ENCFF437DEF.bed.gz
https://www.encodeproject.org/files/ENCFF144UHV/@@download/ENCFF144UHV.bed.gz
https://www.encodeproject.org/files/ENCFF719EZR/@@download/ENCFF719EZR.bed.gz
https://www.encodeproject.org/files/ENCFF947SST/@@download/ENCFF947SST.bed.gz
https://www.encodeproject.org/files/ENCFF539IOI/@@download/ENCFF539IOI.bed.gz
https://www.encodeproject.org/files/ENCFF933VKQ/@@download/ENCFF933VKQ.bed.gz
https://www.encodeproject.org/files/ENCFF242KAE/@@download/ENCFF242KAE.bed.gz
https://www.encodeproject.org/files/ENCFF993LAT/@@download/ENCFF993LAT.bed.gz
https://www.encodeproject.org/files/ENCFF305HYE/@@download/ENCFF305HYE.bed.gz
https://www.encodeproject.org/files/ENCFF172AHA/@@download/ENCFF172AHA.bed.gz
https://www.encodeproject.org/files/ENCFF708XDZ/@@download/ENCFF708XDZ.bed.gz
https://www.encodeproject.org/files/ENCFF690HEH/@@download/ENCFF690HEH.bed.gz
https://www.encodeproject.org/files/ENCFF912SFR/@@download/ENCFF912SFR.bed.gz
https://www.encodeproject.org/files/ENCFF463WJH/@@download/ENCFF463WJH.bed.gz
https://www.encodeproject.org/files/ENCFF059ERB/@@download/ENCFF059ERB.bed.gz
https://www.encodeproject.org/files/ENCFF173FHK/@@download/ENCFF173FHK.bed.gz
https://www.encodeproject.org/files/ENCFF749JEY/@@download/ENCFF749JEY.bed.gz
https://www.encodeproject.org/files/ENCFF139QZN/@@download/ENCFF139QZN.bed.gz
https://www.encodeproject.org/files/ENCFF685WYG/@@download/ENCFF685WYG.bed.gz
https://www.encodeproject.org/files/ENCFF824TUN/@@download/ENCFF824TUN.bed.gz
https://www.encodeproject.org/files/ENCFF889LOA/@@download/ENCFF889LOA.bed.gz
https://www.encodeproject.org/files/ENCFF791ABA/@@download/ENCFF791ABA.bed.gz
https://www.encodeproject.org/files/ENCFF594SIJ/@@download/ENCFF594SIJ.bed.gz
https://www.encodeproject.org/files/ENCFF839XLE/@@download/ENCFF839XLE.bed.gz
https://www.encodeproject.org/files/ENCFF160KGF/@@download/ENCFF160KGF.bed.gz
https://www.encodeproject.org/files/ENCFF682BLT/@@download/ENCFF682BLT.bed.gz
https://www.encodeproject.org/files/ENCFF342VMP/@@download/ENCFF342VMP.bed.gz
https://www.encodeproject.org/files/ENCFF472HHB/@@download/ENCFF472HHB.bed.gz
https://www.encodeproject.org/files/ENCFF056KYH/@@download/ENCFF056KYH.bed.gz
https://www.encodeproject.org/files/ENCFF738ZVY/@@download/ENCFF738ZVY.bed.gz
https://www.encodeproject.org/files/ENCFF078RSS/@@download/ENCFF078RSS.bed.gz
https://www.encodeproject.org/files/ENCFF008ODN/@@download/ENCFF008ODN.bed.gz
https://www.encodeproject.org/files/ENCFF947DKR/@@download/ENCFF947DKR.bed.gz
https://www.encodeproject.org/files/ENCFF224FAC/@@download/ENCFF224FAC.bed.gz
https://www.encodeproject.org/files/ENCFF583PXB/@@download/ENCFF583PXB.bed.gz
https://www.encodeproject.org/files/ENCFF193ORD/@@download/ENCFF193ORD.bed.gz
https://www.encodeproject.org/files/ENCFF445RZC/@@download/ENCFF445RZC.bed.gz
https://www.encodeproject.org/files/ENCFF616QGU/@@download/ENCFF616QGU.bed.gz
https://www.encodeproject.org/files/ENCFF169LSG/@@download/ENCFF169LSG.bed.gz
https://www.encodeproject.org/files/ENCFF580AOV/@@download/ENCFF580AOV.bed.gz
https://www.encodeproject.org/files/ENCFF305FQY/@@download/ENCFF305FQY.bed.gz
https://www.encodeproject.org/files/ENCFF442JHH/@@download/ENCFF442JHH.bed.gz
https://www.encodeproject.org/files/ENCFF544RZR/@@download/ENCFF544RZR.bed.gz
https://www.encodeproject.org/files/ENCFF635VBV/@@download/ENCFF635VBV.bed.gz
https://www.encodeproject.org/files/ENCFF487AKP/@@download/ENCFF487AKP.bed.gz
https://www.encodeproject.org/files/ENCFF731NRQ/@@download/ENCFF731NRQ.bed.gz
https://www.encodeproject.org/files/ENCFF084HDF/@@download/ENCFF084HDF.bed.gz
https://www.encodeproject.org/files/ENCFF194KSV/@@download/ENCFF194KSV.bed.gz
https://www.encodeproject.org/files/ENCFF242JDO/@@download/ENCFF242JDO.bed.gz
https://www.encodeproject.org/files/ENCFF030FBX/@@download/ENCFF030FBX.bed.gz
https://www.encodeproject.org/files/ENCFF280VCI/@@download/ENCFF280VCI.bed.gz
https://www.encodeproject.org/files/ENCFF064ZBL/@@download/ENCFF064ZBL.bed.gz
https://www.encodeproject.org/files/ENCFF431CLV/@@download/ENCFF431CLV.bed.gz
https://www.encodeproject.org/files/ENCFF072QWS/@@download/ENCFF072QWS.bed.gz
https://www.encodeproject.org/files/ENCFF568NPG/@@download/ENCFF568NPG.bed.gz
https://www.encodeproject.org/files/ENCFF569RXT/@@download/ENCFF569RXT.bed.gz
https://www.encodeproject.org/files/ENCFF109AVD/@@download/ENCFF109AVD.bed.gz
https://www.encodeproject.org/files/ENCFF086YUN/@@download/ENCFF086YUN.bed.gz
https://www.encodeproject.org/files/ENCFF085ASE/@@download/ENCFF085ASE.bed.gz
https://www.encodeproject.org/files/ENCFF966KBC/@@download/ENCFF966KBC.bed.gz
https://www.encodeproject.org/files/ENCFF135EYC/@@download/ENCFF135EYC.bed.gz
https://www.encodeproject.org/files/ENCFF890BAM/@@download/ENCFF890BAM.bed.gz
https://www.encodeproject.org/files/ENCFF906EQK/@@download/ENCFF906EQK.bed.gz
https://www.encodeproject.org/files/ENCFF320CXX/@@download/ENCFF320CXX.bed.gz
https://www.encodeproject.org/files/ENCFF344CDB/@@download/ENCFF344CDB.bed.gz
https://www.encodeproject.org/files/ENCFF535VTB/@@download/ENCFF535VTB.bed.gz
https://www.encodeproject.org/files/ENCFF252GCN/@@download/ENCFF252GCN.bed.gz
https://www.encodeproject.org/files/ENCFF077ZNC/@@download/ENCFF077ZNC.bed.gz
https://www.encodeproject.org/files/ENCFF677EQG/@@download/ENCFF677EQG.bed.gz
https://www.encodeproject.org/files/ENCFF343RCO/@@download/ENCFF343RCO.bed.gz
https://www.encodeproject.org/files/ENCFF312DFR/@@download/ENCFF312DFR.bed.gz
https://www.encodeproject.org/files/ENCFF012BKZ/@@download/ENCFF012BKZ.bed.gz
https://www.encodeproject.org/files/ENCFF263XKB/@@download/ENCFF263XKB.bed.gz
https://www.encodeproject.org/files/ENCFF961ZZJ/@@download/ENCFF961ZZJ.bed.gz
https://www.encodeproject.org/files/ENCFF637KIH/@@download/ENCFF637KIH.bed.gz
https://www.encodeproject.org/files/ENCFF894QYW/@@download/ENCFF894QYW.bed.gz

### Sheet: publications
Ang et al. https://doi.org/10.1016/j.cell.2016.11.033 GSE85631
Forrest et al. https://doi.org/10.1016/j.stem.2017.07.008 GSE70823
Liu et al. https://doi.org/10.1161/CIRCRESAHA.116.310456 GSE85332
Markenscoff-Papadimitriou and Whalen et al. https://doi.org/10.1016/j.cell.2020.06.002 GSE149268
Song et al. https://doi.org/10.1038/s41588-019-0472-1 GSE113483
Song et al. https://doi.org/10.1038/s41586-020-2825-4 https://assets.nemoarchive.org/dat-uioqy8b
Spurrell et al. https://doi.org/10.1101/591362 GSE126573
Ziffra et al. https://doi.org/10.1038/s41586-021-03209-8 GSE163018
