## Supplementary material for "Machine-learning dissection of Human Accelerated Regions in primate neurodevelopment": Table S6

### Sheet: ActiveHARsVsN2Peaks
source	term_name	term_id	adjusted_p_value	negative_log10_of_adjusted_p_value	term_size	query_size	intersection_size	effective_domain_size	intersections
GO:MF	DNA-binding transcription activator activity, RNA polymerase II-specific	GO:0001228	0.00086207	3.06446	345	235	22	15341	ETS1,ETV1,GLI2,GLIS1,MAF,MAFB,MEIS1,MEIS2,MEOX2,MITF,MYCN,NFIA,NFIB,NR4A2,ONECUT1,PAX6,PAX8,PRDM16,SMAD1,TFAP2A,ZBTB16,ZIC3
GO:MF	DNA-binding transcription activator activity	GO:0001216	0.00106087	2.97434	349	235	22	15341	ETS1,ETV1,GLI2,GLIS1,MAF,MAFB,MEIS1,MEIS2,MEOX2,MITF,MYCN,NFIA,NFIB,NR4A2,ONECUT1,PAX6,PAX8,PRDM16,SMAD1,TFAP2A,ZBTB16,ZIC3
GO:MF	DNA-binding transcription factor activity, RNA polymerase II-specific	GO:0000981	0.0295423	1.52956	1093	235	39	15341	CREB5,DACH1,ETS1,ETV1,FOXB1,FOXG1,FOXP1,FOXP2,GLI2,GLIS1,IRX1,LHX5,MAF,MAFB,MEIS1,MEIS2,MEOX2,MITF,MYCN,NFIA,NFIB,NR2F2,NR4A2,ONECUT1,PAX6,PAX8,PRDM16,RARB,SALL3,SHOX2,SMAD1,TFAP2A,TRPS1,TSHZ2,UNCX,ZBTB16,ZEB2,ZFHX3,ZIC3
GO:BP	multicellular organismal process	GO:0032501	2.63735e-13	12.5788	5813	235	154	15341	ADAMTS9,ADGRL2,ADGRL3,AKAP6,APCDD1,BMP2,BNC2,BRINP2,BTBD3,BTG1,CADM1,CDH11,CDH13,CDH2,CDH4,CDH8,CDH9,CDK5RAP2,CELF2,CELF4,CHL1,CILK1,CLMN,CNTNAP2,CSMD1,CSMD3,CTNNA2,CTNNBL1,CYP7B1,DAB1,DACH1,DGKB,DMD,DOCK2,DSCAML1,ETS1,ETV1,EYS,FANCL,FGF13,FGF14,FOXB1,FOXG1,FOXP1,FOXP2,FREM1,FSHR,FZD1,GLI2,GLIS1,GRIN3A,GRM7,HTR1B,ICOS,ID4,IFT81,IGFBP7,INSIG2,IQGAP1,IRX1,ITGB4,ITGB8,ITPR1,KLHL1,LHX5,LINGO2,LMO1,LR…
GO:BP	multicellular organism development	GO:0007275	1.12e-12	11.9508	4457	235	130	15341	ADAMTS9,ADGRL2,ADGRL3,AKAP6,APCDD1,BMP2,BNC2,BRINP2,BTBD3,BTG1,CADM1,CDH11,CDH13,CDH2,CDH4,CDH8,CDH9,CDK5RAP2,CELF4,CHL1,CILK1,CLMN,CNTNAP2,CSMD1,CSMD3,CTNNA2,CTNNBL1,CYP7B1,DAB1,DACH1,DMD,DOCK2,DSCAML1,ETS1,ETV1,FGF13,FGF14,FOXB1,FOXG1,FOXP1,FOXP2,FREM1,FSHR,FZD1,GLI2,GRIN3A,ICOS,IGFBP7,INSIG2,IQGAP1,IRX1,ITGB4,ITGB8,ITPR1,KLHL1,LHX5,LINGO2,LMO1,LRRC4C,MAD1L1,MAF,MAFB,MCTP2,MEIS1,MEIS2,MELK,MEOX…
GO:BP	developmental process	GO:0032502	1.67539e-11	10.7759	5241	235	141	15341	ADAMTS9,ADGRL2,ADGRL3,AKAP6,APCDD1,BMP2,BNC2,BRINP2,BTBD3,BTG1,CADM1,CDH11,CDH13,CDH15,CDH2,CDH4,CDH8,CDH9,CDK5RAP2,CELF4,CHL1,CILK1,CLMN,CNTNAP2,CSMD1,CSMD3,CTBP2,CTNNA2,CTNNBL1,CYP7B1,DAB1,DACH1,DMD,DOCK2,DSCAML1,ETS1,ETV1,EYS,FGF13,FGF14,FOXB1,FOXG1,FOXP1,FOXP2,FREM1,FSHR,FZD1,GLI2,GLIS1,GRIN3A,ICOS,ID4,IFT81,IGFBP7,INSIG2,IQGAP1,IRX1,ITGB4,ITGB8,ITPR1,KLHL1,KLHL6,LHX5,LINGO2,LMO1,LRRC4C,MAD1L…
GO:BP	cell adhesion	GO:0007155	2.0566e-11	10.6868	1203	235	59	15341	ADAMTS9,ADGRL3,BMP2,CADM1,CDH11,CDH13,CDH15,CDH2,CDH4,CDH8,CDH9,CHL1,CNTNAP2,CTNNA2,DAB1,DMD,DSCAML1,ETS1,FREM1,GLI2,ICOS,IGFBP7,IQGAP1,ITGB4,ITGB8,LRRC4C,MAD1L1,NCAM2,NRP2,NRXN3,NTM,ONECUT1,PARD3B,PCDH7,PCDH9,PKHD1,PKN2,PLXNA2,PPP3CA,PRKCA,PTPRD,PTPRM,RIPK2,ROBO1,ROBO2,ROCK2,RSU1,SERPINB8,SLC7A11,TENM2,TENM3,THBS4,TM9SF4,TMEFF2,TNC,UNC5D,WNK1,ZBTB16,ZFHX3
GO:BP	anatomical structure development	GO:0048856	2.45102e-11	10.6107	4847	235	134	15341	ADAMTS9,ADGRL2,ADGRL3,AKAP6,APCDD1,BMP2,BNC2,BRINP2,BTBD3,BTG1,CADM1,CDH11,CDH13,CDH15,CDH2,CDH4,CDH8,CDH9,CDK5RAP2,CELF4,CHL1,CILK1,CLMN,CNTNAP2,CSMD1,CSMD3,CTNNA2,CTNNBL1,CYP7B1,DAB1,DACH1,DMD,DOCK2,DSCAML1,ETS1,ETV1,EYS,FGF13,FGF14,FOXB1,FOXG1,FOXP1,FOXP2,FREM1,FSHR,FZD1,GLI2,GRIN3A,ICOS,IGFBP7,INSIG2,IQGAP1,IRX1,ITGB4,ITGB8,ITPR1,KLHL1,KLHL6,LHX5,LINGO2,LMO1,LRRC4C,MAD1L1,MAF,MAFB,MCTP2,MEIS1…
GO:BP	biological adhesion	GO:0022610	2.48601e-11	10.6045	1208	235	59	15341	ADAMTS9,ADGRL3,BMP2,CADM1,CDH11,CDH13,CDH15,CDH2,CDH4,CDH8,CDH9,CHL1,CNTNAP2,CTNNA2,DAB1,DMD,DSCAML1,ETS1,FREM1,GLI2,ICOS,IGFBP7,IQGAP1,ITGB4,ITGB8,LRRC4C,MAD1L1,NCAM2,NRP2,NRXN3,NTM,ONECUT1,PARD3B,PCDH7,PCDH9,PKHD1,PKN2,PLXNA2,PPP3CA,PRKCA,PTPRD,PTPRM,RIPK2,ROBO1,ROBO2,ROCK2,RSU1,SERPINB8,SLC7A11,TENM2,TENM3,THBS4,TM9SF4,TMEFF2,TNC,UNC5D,WNK1,ZBTB16,ZFHX3
GO:BP	system development	GO:0048731	2.54786e-11	10.5938	4002	235	119	15341	ADAMTS9,ADGRL2,ADGRL3,AKAP6,APCDD1,BMP2,BNC2,BRINP2,BTBD3,BTG1,CDH11,CDH13,CDH2,CDH4,CDH9,CDK5RAP2,CELF4,CHL1,CLMN,CNTNAP2,CSMD1,CSMD3,CTNNA2,CTNNBL1,CYP7B1,DAB1,DMD,DOCK2,DSCAML1,ETS1,ETV1,FGF13,FGF14,FOXB1,FOXG1,FOXP1,FOXP2,FREM1,FSHR,FZD1,GLI2,GRIN3A,ICOS,INSIG2,IQGAP1,IRX1,ITGB4,ITGB8,KLHL1,LHX5,LINGO2,LMO1,LRRC4C,MAD1L1,MAF,MAFB,MEIS1,MEIS2,MELK,MEOX2,MITF,MYCN,MYLK2,NCAM2,NFIA,NFIB,NR2F2,NR…
GO:BP	nervous system development	GO:0007399	5.90157e-11	10.229	2145	235	81	15341	ADGRL2,ADGRL3,BMP2,BRINP2,BTBD3,CDH11,CDH2,CDH4,CDH9,CDK5RAP2,CHL1,CLMN,CNTNAP2,CSMD3,CTNNA2,DAB1,DMD,DSCAML1,ETS1,ETV1,FGF13,FGF14,FOXB1,FOXG1,FOXP2,FSHR,FZD1,GLI2,GRIN3A,IQGAP1,IRX1,ITGB4,KLHL1,LHX5,LINGO2,LRRC4C,MAFB,MEIS1,MEIS2,MYCN,NCAM2,NFIA,NFIB,NR2F2,NR4A2,NRP2,NRXN3,NTM,PAX6,PAX8,PCDH9,PLCB1,PLXNA2,PPP3CA,PRDM8,PRKCA,PRKD1,PTPRD,PTPRM,RARB,ROBO1,ROBO2,SDCCAG8,SHOX2,SLC1A2,SLC5A3,SLC7A11,…
GO:BP	central nervous system development	GO:0007417	4.48003e-10	9.34872	918	235	49	15341	ADGRL2,ADGRL3,BMP2,BTBD3,CDH11,CDH2,CDK5RAP2,CNTNAP2,CTNNA2,DAB1,DMD,DSCAML1,ETS1,FGF13,FOXB1,FOXG1,FOXP2,FZD1,GLI2,KLHL1,LHX5,MAFB,MEIS1,MEIS2,MYCN,NFIB,NR2F2,NR4A2,NRP2,PAX6,PAX8,PCDH9,PLCB1,PLXNA2,PPP3CA,PRDM8,RARB,ROBO1,ROBO2,SLC1A2,SLC7A11,SMAD1,TFAP2A,UNC5D,UNCX,VLDLR,ZBTB16,ZFHX3,ZIC3
GO:BP	anatomical structure morphogenesis	GO:0009653	4.74586e-09	8.32368	2271	235	80	15341	ADAMTS9,BMP2,BTBD3,BTG1,CDH11,CDH13,CDH2,CDH4,CDH8,CDH9,CHL1,CNTNAP2,CSMD1,CTNNA2,CYP7B1,DAB1,DMD,DSCAML1,ETS1,ETV1,FGF13,FOXB1,FOXG1,FOXP1,FREM1,FZD1,GLI2,INSIG2,IQGAP1,IRX1,ITGB4,ITGB8,KLHL6,LHX5,LRRC4C,MAFB,MEIS1,MEIS2,MEOX2,MYCN,MYLK2,NFIB,NR2F2,NR4A2,NRP2,NRXN3,ONECUT1,PAX6,PAX8,PAXIP1,PHIP,PKHD1,PLXNA2,PPP3CA,PRKCA,PRKD1,PTPRD,PTPRM,RARB,ROBO1,ROBO2,ROCK2,SDCCAG8,SHOX2,SLC24A4,SMAD1,SRSF6,T…
GO:BP	cell differentiation	GO:0030154	8.69581e-09	8.06069	3388	235	102	15341	ADGRL3,AKAP6,BMP2,BRINP2,BTBD3,BTG1,CADM1,CDH11,CDH15,CDH2,CDH4,CDK5RAP2,CELF4,CHL1,CLMN,CNTNAP2,CSMD3,CTBP2,CTNNA2,DAB1,DMD,DOCK2,DSCAML1,ETS1,ETV1,FGF13,FOXB1,FOXG1,FOXP1,FSHR,FZD1,GLI2,GLIS1,GRIN3A,ID4,IQGAP1,IRX1,ITGB4,ITGB8,KLHL1,LHX5,LMO1,LRRC4C,MAF,MAFB,MEIS1,MEIS2,MITF,MYCN,MYLK2,NCAM2,NFIB,NR2F2,NR4A2,NRP2,NRXN3,NTM,ONECUT1,PAX6,PAX8,PAXIP1,PKHD1,PLCB1,PLCL2,PLXNA2,PPP3CA,PRDM16,PRDM8,PR…
GO:BP	brain development	GO:0007420	1.10388e-08	7.95708	685	235	40	15341	ADGRL2,ADGRL3,BMP2,BTBD3,CDH2,CDK5RAP2,CNTNAP2,CTNNA2,DAB1,DMD,DSCAML1,ETS1,FGF13,FOXB1,FOXG1,FOXP2,FZD1,GLI2,KLHL1,LHX5,MAFB,MEIS1,MEIS2,NFIB,NR2F2,NR4A2,NRP2,PAX6,PCDH9,PLCB1,PLXNA2,PPP3CA,RARB,ROBO1,ROBO2,SLC1A2,SLC7A11,SMAD1,UNCX,ZFHX3
GO:BP	neurogenesis	GO:0022008	1.12401e-08	7.94923	1468	235	61	15341	ADGRL3,BMP2,BRINP2,BTBD3,CDH11,CDH2,CDH4,CDK5RAP2,CHL1,CLMN,CNTNAP2,CSMD3,CTNNA2,DAB1,DMD,DSCAML1,ETV1,FGF13,FOXB1,FOXG1,FSHR,FZD1,GLI2,GRIN3A,IQGAP1,IRX1,ITGB4,KLHL1,LHX5,LRRC4C,MEIS1,MYCN,NCAM2,NFIB,NR2F2,NR4A2,NRP2,NRXN3,NTM,PAX6,PLXNA2,PPP3CA,PRDM8,PRKCA,PRKD1,PTPRD,PTPRM,RARB,ROBO1,ROBO2,SDCCAG8,SHOX2,TENM2,TENM3,TNC,TNIK,UNC5D,UNCX,VLDLR,WNK1,ZFHX3
GO:BP	neuron differentiation	GO:0030182	1.79573e-08	7.74576	1241	235	55	15341	BMP2,BRINP2,BTBD3,CDH11,CDH2,CDH4,CDK5RAP2,CHL1,CLMN,CNTNAP2,CSMD3,CTNNA2,DAB1,DMD,DSCAML1,ETV1,FGF13,FOXB1,FOXG1,FSHR,FZD1,GLI2,GRIN3A,IQGAP1,IRX1,KLHL1,LHX5,LRRC4C,MEIS1,MYCN,NCAM2,NFIB,NR4A2,NRP2,NRXN3,NTM,PAX6,PLXNA2,PPP3CA,PRKCA,PRKD1,PTPRD,PTPRM,ROBO1,ROBO2,SHOX2,TENM2,TENM3,TNC,TNIK,UNC5D,UNCX,VLDLR,WNK1,ZFHX3
GO:BP	generation of neurons	GO:0048699	1.92436e-08	7.71571	1363	235	58	15341	ADGRL3,BMP2,BRINP2,BTBD3,CDH11,CDH2,CDH4,CDK5RAP2,CHL1,CLMN,CNTNAP2,CSMD3,CTNNA2,DAB1,DMD,DSCAML1,ETV1,FGF13,FOXB1,FOXG1,FSHR,FZD1,GLI2,GRIN3A,IQGAP1,IRX1,KLHL1,LHX5,LRRC4C,MEIS1,MYCN,NCAM2,NFIB,NR2F2,NR4A2,NRP2,NRXN3,NTM,PAX6,PLXNA2,PPP3CA,PRKCA,PRKD1,PTPRD,PTPRM,ROBO1,ROBO2,SDCCAG8,SHOX2,TENM2,TENM3,TNC,TNIK,UNC5D,UNCX,VLDLR,WNK1,ZFHX3
GO:BP	cell-cell adhesion via plasma-membrane adhesion molecules	GO:0098742	2.10847e-08	7.67603	221	235	23	15341	ADGRL3,BMP2,CADM1,CDH11,CDH13,CDH15,CDH2,CDH4,CDH8,CDH9,DAB1,DSCAML1,LRRC4C,PCDH7,PCDH9,PTPRD,PTPRM,ROBO1,ROBO2,TENM2,TENM3,UNC5D,WNK1
GO:BP	cellular developmental process	GO:0048869	2.98478e-08	7.52509	3452	235	102	15341	ADGRL3,AKAP6,BMP2,BRINP2,BTBD3,BTG1,CADM1,CDH11,CDH15,CDH2,CDH4,CDK5RAP2,CELF4,CHL1,CLMN,CNTNAP2,CSMD3,CTBP2,CTNNA2,DAB1,DMD,DOCK2,DSCAML1,ETS1,ETV1,FGF13,FOXB1,FOXG1,FOXP1,FSHR,FZD1,GLI2,GLIS1,GRIN3A,ID4,IQGAP1,IRX1,ITGB4,ITGB8,KLHL1,LHX5,LMO1,LRRC4C,MAF,MAFB,MEIS1,MEIS2,MITF,MYCN,MYLK2,NCAM2,NFIB,NR2F2,NR4A2,NRP2,NRXN3,NTM,ONECUT1,PAX6,PAX8,PAXIP1,PKHD1,PLCB1,PLCL2,PLXNA2,PPP3CA,PRDM16,PRDM8,PR…
GO:BP	head development	GO:0060322	5.95057e-08	7.22544	722	235	40	15341	ADGRL2,ADGRL3,BMP2,BTBD3,CDH2,CDK5RAP2,CNTNAP2,CTNNA2,DAB1,DMD,DSCAML1,ETS1,FGF13,FOXB1,FOXG1,FOXP2,FZD1,GLI2,KLHL1,LHX5,MAFB,MEIS1,MEIS2,NFIB,NR2F2,NR4A2,NRP2,PAX6,PCDH9,PLCB1,PLXNA2,PPP3CA,RARB,ROBO1,ROBO2,SLC1A2,SLC7A11,SMAD1,UNCX,ZFHX3
GO:BP	animal organ development	GO:0048513	1.70937e-07	6.76716	2871	235	89	15341	ADAMTS9,ADGRL2,ADGRL3,AKAP6,APCDD1,BMP2,BNC2,BTBD3,CDH2,CDK5RAP2,CELF4,CNTNAP2,CSMD1,CTNNA2,CYP7B1,DAB1,DMD,DOCK2,DSCAML1,ETS1,ETV1,FGF13,FOXB1,FOXG1,FOXP1,FOXP2,FREM1,FSHR,FZD1,GLI2,INSIG2,IQGAP1,IRX1,ITGB4,ITGB8,KLHL1,LHX5,LMO1,MAD1L1,MAF,MAFB,MEIS1,MEIS2,MELK,MEOX2,MITF,MYCN,MYLK2,NFIA,NFIB,NR2F2,NR4A2,NRP2,ONECUT1,OTOL1,PAX6,PAX8,PAXIP1,PCDH9,PKHD1,PLCB1,PLCL2,PLXNA2,PPP3CA,PRKCA,PTPRM,RARB,R…
GO:BP	forebrain development	GO:0030900	9.65635e-07	6.01519	344	235	26	15341	BMP2,BTBD3,CDH2,CNTNAP2,DAB1,DMD,ETS1,FGF13,FOXB1,FOXG1,FOXP2,GLI2,LHX5,NFIB,NR2F2,NR4A2,NRP2,PAX6,PCDH9,PLCB1,RARB,ROBO1,ROBO2,SLC1A2,SLC7A11,UNCX
GO:BP	neuron development	GO:0048666	1.42263e-06	5.84691	1023	235	46	15341	BTBD3,CDH11,CDH2,CDH4,CHL1,CLMN,CNTNAP2,CSMD3,CTNNA2,DAB1,DMD,DSCAML1,ETV1,FGF13,FOXB1,FOXG1,FSHR,FZD1,GLI2,GRIN3A,IQGAP1,KLHL1,LRRC4C,NCAM2,NFIB,NR4A2,NRP2,NRXN3,NTM,PAX6,PLXNA2,PPP3CA,PRKCA,PRKD1,PTPRD,PTPRM,ROBO1,ROBO2,SHOX2,TENM2,TENM3,TNC,TNIK,UNC5D,VLDLR,WNK1
GO:BP	neuron projection development	GO:0031175	1.46229e-06	5.83497	910	235	43	15341	BTBD3,CDH11,CDH2,CDH4,CHL1,CLMN,CNTNAP2,CSMD3,CTNNA2,DAB1,DMD,DSCAML1,ETV1,FGF13,FOXB1,FOXG1,FSHR,FZD1,GLI2,GRIN3A,IQGAP1,KLHL1,LRRC4C,NCAM2,NFIB,NR4A2,NRP2,NRXN3,PAX6,PLXNA2,PPP3CA,PRKCA,PRKD1,PTPRD,PTPRM,ROBO1,ROBO2,SHOX2,TENM3,TNC,TNIK,UNC5D,VLDLR
GO:BP	cell development	GO:0048468	3.62474e-06	5.44072	1770	235	63	15341	AKAP6,BMP2,BTBD3,CDH11,CDH2,CDH4,CELF4,CHL1,CLMN,CNTNAP2,CSMD3,CTNNA2,DAB1,DMD,DSCAML1,ETV1,FGF13,FOXB1,FOXG1,FOXP1,FSHR,FZD1,GLI2,GRIN3A,IQGAP1,IRX1,ITGB4,KLHL1,LRRC4C,MAF,MEIS1,MYCN,NCAM2,NFIB,NR4A2,NRP2,NRXN3,NTM,ONECUT1,PAX6,PKHD1,PLCB1,PLXNA2,PPP3CA,PRDM8,PRKCA,PRKD1,PTPRD,PTPRM,RARB,ROBO1,ROBO2,ROCK2,SHOX2,TENM2,TENM3,TMEFF2,TNC,TNIK,UNC5D,VLDLR,WNK1,ZBTB16
GO:BP	cell-cell adhesion	GO:0098609	4.27987e-06	5.36857	721	235	37	15341	ADGRL3,BMP2,CADM1,CDH11,CDH13,CDH15,CDH2,CDH4,CDH8,CDH9,CTNNA2,DAB1,DSCAML1,ETS1,GLI2,ICOS,LRRC4C,MAD1L1,NCAM2,NRXN3,PCDH7,PCDH9,PKHD1,PRKCA,PTPRD,PTPRM,RIPK2,ROBO1,ROBO2,SERPINB8,SLC7A11,TENM2,TENM3,THBS4,UNC5D,WNK1,ZBTB16
GO:BP	neuron projection morphogenesis	GO:0048812	8.56183e-06	5.06743	600	235	33	15341	BTBD3,CDH11,CDH2,CDH4,CHL1,CNTNAP2,CTNNA2,DAB1,DMD,DSCAML1,ETV1,FGF13,FOXB1,FOXG1,GLI2,IQGAP1,LRRC4C,NFIB,NR4A2,NRP2,NRXN3,PAX6,PLXNA2,PPP3CA,PRKCA,PTPRD,PTPRM,ROBO1,ROBO2,SHOX2,TNIK,UNC5D,VLDLR
GO:BP	tube development	GO:0035295	1.3889e-05	4.85733	900	235	41	15341	ADAMTS9,BMP2,BTG1,CDH13,CDH2,CSMD1,DAB1,ETS1,FOXB1,FOXP1,GLI2,IRX1,ITGB8,MEIS1,MEOX2,MYCN,NFIA,NFIB,NR2F2,NRP2,NRXN3,PAX6,PAX8,PAXIP1,PKHD1,PLXNA2,PRKCA,PRKD1,PTPRM,RARB,ROBO1,ROBO2,ROCK2,SDCCAG8,SHOX2,SLC7A11,SMAD1,SRSF6,THBS4,TNC,ZIC3
GO:BP	plasma membrane bounded cell projection morphogenesis	GO:0120039	1.49038e-05	4.8267	613	235	33	15341	BTBD3,CDH11,CDH2,CDH4,CHL1,CNTNAP2,CTNNA2,DAB1,DMD,DSCAML1,ETV1,FGF13,FOXB1,FOXG1,GLI2,IQGAP1,LRRC4C,NFIB,NR4A2,NRP2,NRXN3,PAX6,PLXNA2,PPP3CA,PRKCA,PTPRD,PTPRM,ROBO1,ROBO2,SHOX2,TNIK,UNC5D,VLDLR
GO:BP	cell projection morphogenesis	GO:0048858	1.76188e-05	4.75402	617	235	33	15341	BTBD3,CDH11,CDH2,CDH4,CHL1,CNTNAP2,CTNNA2,DAB1,DMD,DSCAML1,ETV1,FGF13,FOXB1,FOXG1,GLI2,IQGAP1,LRRC4C,NFIB,NR4A2,NRP2,NRXN3,PAX6,PLXNA2,PPP3CA,PRKCA,PTPRD,PTPRM,ROBO1,ROBO2,SHOX2,TNIK,UNC5D,VLDLR
GO:BP	telencephalon development	GO:0021537	2.48584e-05	4.60453	233	235	20	15341	BMP2,BTBD3,CDH2,CNTNAP2,DAB1,DMD,FGF13,FOXB1,FOXG1,FOXP2,LHX5,NFIB,PAX6,PLCB1,RARB,ROBO1,ROBO2,SLC1A2,SLC7A11,UNCX
GO:BP	locomotion	GO:0040011	2.65158e-05	4.57649	1497	235	55	15341	ADAMTS9,ADGRL3,BMP2,BTG1,CDH13,CDH2,CDH4,CHL1,CTNNA2,CYP7B1,DAB1,DACH1,DOCK2,DSCAML1,ELMO1,ETS1,ETV1,FGF13,FOXB1,FOXG1,FOXP1,GLI2,IQGAP1,ITGB4,ITGB8,MEOX2,MITF,NFIB,NR2F2,NR4A2,NRP2,NRXN3,ONECUT1,OXSR1,PAX6,PAXIP1,PKN2,PLCB1,PLXNA2,PPP3CA,PRKCA,PRKD1,PTPRM,ROBO1,ROBO2,ROCK2,SDCCAG8,SLC7A11,SST,THBS4,TMEFF2,UNC5D,VLDLR,WNK1,ZEB2
GO:BP	axon development	GO:0061564	2.97268e-05	4.52685	464	235	28	15341	CDH11,CDH2,CDH4,CHL1,CTNNA2,DAB1,DSCAML1,ETV1,FGF13,FOXB1,FOXG1,GLI2,LRRC4C,NCAM2,NFIB,NR4A2,NRP2,NRXN3,PAX6,PLXNA2,PRKCA,PTPRM,ROBO1,ROBO2,SHOX2,TNC,UNC5D,VLDLR
GO:BP	cell projection organization	GO:0030030	3.04915e-05	4.51582	1459	235	54	15341	BTBD3,CDH11,CDH13,CDH2,CDH4,CDK5RAP2,CHL1,CILK1,CLMN,CNTNAP2,CSMD3,CTNNA2,DAB1,DMD,DSCAML1,DYNLRB2,ETV1,FGF13,FOXB1,FOXG1,FSHR,FZD1,GLI2,GRIN3A,IFT81,IQGAP1,ITGB4,KLHL1,LRRC4C,NCAM2,NFIB,NR4A2,NRP2,NRXN3,ONECUT1,PAX6,PKHD1,PKN2,PLXNA2,PPP3CA,PRKCA,PRKD1,PTPRD,PTPRM,ROBO1,ROBO2,SDCCAG8,SHOX2,TENM2,TENM3,TNC,TNIK,UNC5D,VLDLR
GO:BP	cell part morphogenesis	GO:0032990	3.39144e-05	4.46962	633	235	33	15341	BTBD3,CDH11,CDH2,CDH4,CHL1,CNTNAP2,CTNNA2,DAB1,DMD,DSCAML1,ETV1,FGF13,FOXB1,FOXG1,GLI2,IQGAP1,LRRC4C,NFIB,NR4A2,NRP2,NRXN3,PAX6,PLXNA2,PPP3CA,PRKCA,PTPRD,PTPRM,ROBO1,ROBO2,SHOX2,TNIK,UNC5D,VLDLR
GO:BP	plasma membrane bounded cell projection organization	GO:0120036	4.05868e-05	4.39161	1427	235	53	15341	BTBD3,CDH11,CDH13,CDH2,CDH4,CDK5RAP2,CHL1,CILK1,CLMN,CNTNAP2,CSMD3,CTNNA2,DAB1,DMD,DSCAML1,DYNLRB2,ETV1,FGF13,FOXB1,FOXG1,FSHR,FZD1,GLI2,GRIN3A,IFT81,IQGAP1,ITGB4,KLHL1,LRRC4C,NCAM2,NFIB,NR4A2,NRP2,NRXN3,ONECUT1,PAX6,PKHD1,PLXNA2,PPP3CA,PRKCA,PRKD1,PTPRD,PTPRM,ROBO1,ROBO2,SDCCAG8,SHOX2,TENM2,TENM3,TNC,TNIK,UNC5D,VLDLR
GO:BP	movement of cell or subcellular component	GO:0006928	5.03397e-05	4.29809	1748	235	60	15341	ADAMTS9,ADGRL3,BMP2,BTG1,CDH13,CDH2,CDH4,CHL1,CILK1,CTNNA2,CYP7B1,DAB1,DACH1,DMD,DSCAML1,DYNLRB2,ELMO1,ETS1,ETV1,FGF13,FOXB1,FOXG1,FOXP1,GLI2,IFT81,IQGAP1,ITGB4,ITGB8,MEOX2,MITF,MYLK2,NFIB,NR2F2,NR4A2,NRP2,NRXN3,ONECUT1,OXSR1,PAX6,PAXIP1,PKHD1,PKN2,PLCB1,PLXNA2,PPP3CA,PRKCA,PRKD1,PTPRM,ROBO1,ROBO2,ROCK2,SDCCAG8,SLC7A11,SST,THBS4,TMEFF2,UNC5D,VLDLR,WNK1,ZEB2
GO:BP	cell morphogenesis involved in neuron differentiation	GO:0048667	5.4143e-05	4.26646	542	235	30	15341	BTBD3,CDH11,CDH2,CDH4,CHL1,CTNNA2,DAB1,DSCAML1,ETV1,FGF13,FOXB1,FOXG1,GLI2,LRRC4C,NFIB,NR4A2,NRP2,NRXN3,PAX6,PLXNA2,PPP3CA,PRKCA,PTPRD,PTPRM,ROBO1,ROBO2,SHOX2,TNIK,UNC5D,VLDLR
GO:BP	regulation of developmental process	GO:0050793	7.71697e-05	4.11255	2096	235	67	15341	ADAMTS9,ADGRL2,AKAP6,BMP2,BRINP2,BTG1,CDH15,CDH2,CDH4,CDK5RAP2,CELF4,CSMD3,CTNNA2,DAB1,DMD,ETS1,FGF13,FOXG1,FOXP1,FSHR,FZD1,GLI2,GLIS1,GRIN3A,IQGAP1,ITGB8,LINGO2,LMO1,LRRC4C,MAF,MAFB,MEIS1,MEIS2,MITF,MYCN,NFIB,PAX6,PAX8,PAXIP1,PHIP,PKHD1,PLCB1,PLXNA2,PPP3CA,PRKCA,PRKD1,PTPRD,PTPRM,RARB,RIPK2,ROBO1,ROBO2,ROCK2,RUNX1T1,SHOX2,SMAD1,SRSF6,TFAP2A,THBS4,TLL2,TNIK,TRPS1,UNCX,VLDLR,ZBTB16,ZEB2,ZFHX3
GO:BP	axonogenesis	GO:0007409	0.000100821	3.99645	426	235	26	15341	CDH11,CDH2,CDH4,CHL1,CTNNA2,DAB1,DSCAML1,ETV1,FGF13,FOXB1,FOXG1,GLI2,LRRC4C,NFIB,NR4A2,NRP2,NRXN3,PAX6,PLXNA2,PRKCA,PTPRM,ROBO1,ROBO2,SHOX2,UNC5D,VLDLR
GO:BP	cellular component morphogenesis	GO:0032989	0.000126334	3.89848	703	235	34	15341	BTBD3,CDH11,CDH2,CDH4,CHL1,CNTNAP2,CTNNA2,DAB1,DMD,DSCAML1,ETV1,FGF13,FOXB1,FOXG1,GLI2,IQGAP1,ITGB4,LRRC4C,NFIB,NR4A2,NRP2,NRXN3,PAX6,PLXNA2,PPP3CA,PRKCA,PTPRD,PTPRM,ROBO1,ROBO2,SHOX2,TNIK,UNC5D,VLDLR
GO:BP	homophilic cell adhesion via plasma membrane adhesion molecules	GO:0007156	0.000192359	3.71589	140	235	15	15341	CADM1,CDH11,CDH13,CDH15,CDH2,CDH4,CDH8,CDH9,DSCAML1,PCDH7,PCDH9,PTPRM,ROBO1,ROBO2,TENM3
GO:BP	cell morphogenesis involved in differentiation	GO:0000904	0.000510935	3.29163	669	235	32	15341	BTBD3,CDH11,CDH2,CDH4,CHL1,CTNNA2,DAB1,DSCAML1,ETV1,FGF13,FOXB1,FOXG1,GLI2,LRRC4C,NFIB,NR4A2,NRP2,NRXN3,PAX6,PKHD1,PLXNA2,PPP3CA,PRKCA,PTPRD,PTPRM,ROBO1,ROBO2,SHOX2,TMEFF2,TNIK,UNC5D,VLDLR
GO:BP	tissue development	GO:0009888	0.000636089	3.19648	1544	235	53	15341	ADAMTS9,AKAP6,APCDD1,BMP2,BNC2,BTG1,CDH2,CSMD1,CYP7B1,DMD,FOXB1,FOXP1,FSHR,FZD1,GLI2,IQGAP1,IRX1,ITGB4,ITGB8,MAF,MEIS1,MEOX2,MYCN,MYLK2,NFIB,NR2F2,NRP2,ONECUT1,OTOL1,PAX6,PAX8,PAXIP1,PKHD1,PLCB1,PLXNA2,PPP3CA,RARB,ROBO1,ROBO2,ROCK2,SHOX2,SLC7A11,SMAD1,SRSF6,TFAP2A,TLL2,TMEFF2,TNC,TRPS1,UNCX,UPK2,ZBTB16,ZIC3
GO:BP	cell migration	GO:0016477	0.000676301	3.16986	1195	235	45	15341	ADAMTS9,ADGRL3,BMP2,BTG1,CDH13,CDH2,CTNNA2,CYP7B1,DAB1,DACH1,ELMO1,ETS1,FGF13,FOXB1,FOXG1,FOXP1,IQGAP1,ITGB4,ITGB8,MEOX2,MITF,NR2F2,NR4A2,NRP2,ONECUT1,OXSR1,PAX6,PAXIP1,PKN2,PLCB1,PLXNA2,PPP3CA,PRKCA,PRKD1,PTPRM,ROBO1,ROCK2,SDCCAG8,SLC7A11,SST,THBS4,TMEFF2,UNC5D,WNK1,ZEB2
GO:BP	animal organ morphogenesis	GO:0009887	0.000855973	3.06754	875	235	37	15341	BMP2,CDH2,CSMD1,CTNNA2,CYP7B1,DSCAML1,FOXG1,FREM1,FZD1,GLI2,INSIG2,IRX1,ITGB4,MAFB,MEIS1,MEIS2,MYCN,MYLK2,NFIB,NRP2,PAX6,PAX8,PKHD1,PTPRM,RARB,ROBO1,ROBO2,SHOX2,SLC24A4,SRSF6,TENM3,TFAP2A,TMEFF2,TNC,UNCX,WWOX,ZIC3
GO:BP	regulation of cell differentiation	GO:0045595	0.00132641	2.87732	1353	235	48	15341	AKAP6,BMP2,BRINP2,BTG1,CDH15,CDH2,CDH4,CDK5RAP2,CTNNA2,DAB1,DMD,ETS1,FGF13,FOXG1,FOXP1,FSHR,GLI2,GLIS1,LMO1,MAF,MAFB,MEIS1,MEIS2,MITF,MYCN,PAX6,PAX8,PLCB1,PLXNA2,PPP3CA,PRKCA,PRKD1,PTPRD,RARB,RIPK2,ROBO1,ROBO2,ROCK2,RUNX1T1,SHOX2,SMAD1,SRSF6,TFAP2A,TRPS1,UNCX,ZBTB16,ZEB2,ZFHX3
GO:BP	cell morphogenesis	GO:0000902	0.00144887	2.83897	933	235	38	15341	BTBD3,CDH11,CDH2,CDH4,CDH8,CDH9,CHL1,CNTNAP2,CTNNA2,DAB1,DMD,DSCAML1,ETV1,FGF13,FOXB1,FOXG1,GLI2,IQGAP1,LRRC4C,NFIB,NR4A2,NRP2,NRXN3,PAX6,PHIP,PKHD1,PLXNA2,PPP3CA,PRKCA,PTPRD,PTPRM,ROBO1,ROBO2,SHOX2,TMEFF2,TNIK,UNC5D,VLDLR
GO:BP	cell junction organization	GO:0034330	0.00165008	2.7825	629	235	30	15341	ADGRL2,ADGRL3,CADM1,CDH11,CDH13,CDH15,CDH2,CDH4,CDH8,CDH9,CNTNAP2,CTBP2,CTNNA2,DGKB,FGF13,FZD1,IQGAP1,ITGB4,LINGO2,LRRC4C,NFIA,NRP2,PKHD1,PKN2,PRKCA,PTPRD,ROBO2,ROCK2,SLC7A11,TNC
GO:BP	axon guidance	GO:0007411	0.0029338	2.53257	250	235	18	15341	CDH4,CHL1,DAB1,DSCAML1,ETV1,FOXG1,GLI2,NFIB,NRP2,NRXN3,PAX6,PLXNA2,PRKCA,PTPRM,ROBO1,ROBO2,UNC5D,VLDLR
GO:BP	neuron projection guidance	GO:0097485	0.00311788	2.50614	251	235	18	15341	CDH4,CHL1,DAB1,DSCAML1,ETV1,FOXG1,GLI2,NFIB,NRP2,NRXN3,PAX6,PLXNA2,PRKCA,PTPRM,ROBO1,ROBO2,UNC5D,VLDLR
GO:BP	tube morphogenesis	GO:0035239	0.00369415	2.43248	728	235	32	15341	ADAMTS9,BMP2,BTG1,CDH13,CDH2,CSMD1,ETS1,FOXP1,GLI2,IRX1,ITGB8,MEIS1,MEOX2,MYCN,NFIB,NR2F2,NRP2,NRXN3,PAX8,PAXIP1,PKHD1,PRKCA,PRKD1,PTPRM,ROBO1,ROCK2,SDCCAG8,SHOX2,SMAD1,THBS4,TNC,ZIC3
GO:BP	regulation of multicellular organismal development	GO:2000026	0.00427071	2.3695	1141	235	42	15341	ADAMTS9,ADGRL2,AKAP6,BMP2,BTG1,CDH4,DAB1,ETS1,FGF13,FOXG1,FOXP1,FSHR,GLI2,ITGB8,LINGO2,MAF,MAFB,MEIS1,MEIS2,MITF,MYCN,PAX6,PAX8,PLCB1,PLXNA2,PPP3CA,PRKCA,PRKD1,PTPRD,PTPRM,RARB,RIPK2,ROBO1,ROBO2,ROCK2,SHOX2,SMAD1,SRSF6,TFAP2A,THBS4,TRPS1,ZBTB16
GO:BP	pattern specification process	GO:0007389	0.00633008	2.19859	354	235	21	15341	BMP2,DSCAML1,FOXB1,FOXG1,GLI2,IRX1,MAFB,MEIS1,MEIS2,MEOX2,NR2F2,NRP2,PAX6,PAX8,PLXNA2,ROBO1,ROBO2,SMAD1,UNCX,ZBTB16,ZIC3
GO:BP	chemotaxis	GO:0006935	0.0079861	2.09767	493	235	25	15341	CDH13,CDH4,CHL1,CYP7B1,DAB1,DOCK2,DSCAML1,ETV1,FOXG1,GLI2,NFIB,NRP2,NRXN3,OXSR1,PAX6,PLXNA2,PRKCA,PRKD1,PTPRM,ROBO1,ROBO2,THBS4,UNC5D,VLDLR,WNK1
GO:BP	taxis	GO:0042330	0.00862315	2.06433	495	235	25	15341	CDH13,CDH4,CHL1,CYP7B1,DAB1,DOCK2,DSCAML1,ETV1,FOXG1,GLI2,NFIB,NRP2,NRXN3,OXSR1,PAX6,PLXNA2,PRKCA,PRKD1,PTPRM,ROBO1,ROBO2,THBS4,UNC5D,VLDLR,WNK1
GO:BP	epithelium development	GO:0060429	0.0109881	1.95908	967	235	37	15341	APCDD1,BMP2,BTG1,CDH2,CSMD1,CYP7B1,DMD,FOXB1,FOXP1,FSHR,FZD1,GLI2,IQGAP1,IRX1,MAF,MEOX2,MYCN,NFIB,NR2F2,ONECUT1,PAX6,PAX8,PKHD1,PLCB1,PLXNA2,RARB,ROBO1,ROBO2,ROCK2,SLC7A11,SMAD1,SRSF6,TFAP2A,TMEFF2,TNC,UPK2,ZIC3
GO:BP	cell motility	GO:0048870	0.0158628	1.79962	1331	235	45	15341	ADAMTS9,ADGRL3,BMP2,BTG1,CDH13,CDH2,CTNNA2,CYP7B1,DAB1,DACH1,ELMO1,ETS1,FGF13,FOXB1,FOXG1,FOXP1,IQGAP1,ITGB4,ITGB8,MEOX2,MITF,NR2F2,NR4A2,NRP2,ONECUT1,OXSR1,PAX6,PAXIP1,PKN2,PLCB1,PLXNA2,PPP3CA,PRKCA,PRKD1,PTPRM,ROBO1,ROCK2,SDCCAG8,SLC7A11,SST,THBS4,TMEFF2,UNC5D,WNK1,ZEB2
GO:BP	localization of cell	GO:0051674	0.0158628	1.79962	1331	235	45	15341	ADAMTS9,ADGRL3,BMP2,BTG1,CDH13,CDH2,CTNNA2,CYP7B1,DAB1,DACH1,ELMO1,ETS1,FGF13,FOXB1,FOXG1,FOXP1,IQGAP1,ITGB4,ITGB8,MEOX2,MITF,NR2F2,NR4A2,NRP2,ONECUT1,OXSR1,PAX6,PAXIP1,PKN2,PLCB1,PLXNA2,PPP3CA,PRKCA,PRKD1,PTPRM,ROBO1,ROCK2,SDCCAG8,SLC7A11,SST,THBS4,TMEFF2,UNC5D,WNK1,ZEB2
GO:BP	cell population proliferation	GO:0008283	0.0189368	1.72269	1570	235	50	15341	BMP2,BTG1,CDH13,CDH2,CLMN,CTBP2,CYP7B1,DACH1,DMD,DOCK2,ETS1,FANCL,FGF13,FOXG1,FOXP1,FSHR,GLI2,HTR1B,IGFBP7,LHX5,LMO1,MAD1L1,MEIS1,MEIS2,MELK,MITF,MYCN,NFIB,NR2F2,NRP2,PAX6,PHIP,PKHD1,PLCL2,PRKCA,PRKD1,PTPRM,RARB,RIPK2,ROBO1,SHOX2,SLC7A11,SMAD1,SRSF6,SST,TFAP2A,THBS4,TNC,UNCX,ZBTB16
GO:BP	regulation of multicellular organismal process	GO:0051239	0.0197643	1.70412	2206	235	63	15341	ADAMTS9,ADGRL2,AKAP6,BMP2,BTG1,CADM1,CDH4,CELF2,CELF4,DAB1,DMD,ETS1,FGF13,FOXG1,FOXP1,FSHR,GLI2,ITGB8,ITPR1,LINGO2,MAF,MAFB,MAP3K7,MEIS1,MEIS2,MEOX2,MITF,MYCN,MYLK2,NFIB,NPVF,NR2F2,NR4A2,NRP2,PAX6,PAX8,PAXIP1,PLCB1,PLCL2,PLXNA2,POLA1,PPP3CA,PRDM16,PRKCA,PRKD1,PTPRD,PTPRM,RARB,RIPK2,ROBO1,ROBO2,ROCK2,SHISA9,SHOX2,SLC5A3,SMAD1,SRSF6,TFAP2A,THBS4,TRPS1,TRPV3,WNK1,ZBTB16
GO:BP	behavior	GO:0007610	0.0300023	1.52285	493	235	24	15341	CNTNAP2,CSMD1,DAB1,DACH1,ETV1,FGF13,FOXB1,FOXP2,FSHR,HTR1B,KLHL1,MEIS1,MEIS2,NR4A2,NRXN3,PLCB1,SLC1A2,SLC24A2,SLC7A11,SORCS3,TAFA2,THBS4,VLDLR,ZFHX3
GO:BP	positive regulation of transcription by RNA polymerase II	GO:0045944	0.0343253	1.46439	1013	235	37	15341	BMP2,CDH13,CTBP2,ETS1,ETV1,GLI2,GLIS1,LMO1,MAF,MAFB,MEIS1,MEIS2,MEOX2,MITF,MYCN,NFIA,NFIB,NR2F2,NR4A2,ONECUT1,PAX6,PAX8,PAXIP1,PHIP,PPP3CA,PRDM16,PRKD1,RARB,RIPK2,SMAD1,TCF20,TFAP2A,WWOX,ZBTB16,ZEB2,ZFHX3,ZIC3
GO:BP	cerebral cortex development	GO:0021987	0.0403236	1.39444	108	235	11	15341	BTBD3,CDH2,CNTNAP2,DAB1,DMD,FGF13,FOXG1,FOXP2,PAX6,PLCB1,ROBO1
GO:BP	regulation of cell population proliferation	GO:0042127	0.043386	1.36265	1334	235	44	15341	BMP2,BTG1,CDH13,CDH2,CLMN,CTBP2,CYP7B1,DACH1,DMD,ETS1,FANCL,FOXG1,FOXP1,GLI2,HTR1B,IGFBP7,LHX5,LMO1,MAD1L1,MEIS1,MEIS2,MITF,MYCN,NFIB,NR2F2,NRP2,PAX6,PHIP,PKHD1,PRKCA,PRKD1,PTPRM,RARB,RIPK2,ROBO1,SHOX2,SLC7A11,SMAD1,SRSF6,SST,TFAP2A,THBS4,TNC,ZBTB16
GO:CC	catenin complex	GO:0016342	0.000589011	3.22988	30	235	8	15341	CDH11,CDH13,CDH15,CDH2,CDH4,CDH8,CDH9,CTNNA2

### Sheet: ActiveHARsVsPhastCons
source	term_name	term_id	adjusted_p_value	negative_log10_of_adjusted_p_value	term_size	query_size	intersection_size	effective_domain_size	intersections
GO:MF	DNA-binding transcription factor activity, RNA polymerase II-specific	GO:0000981	0.000689822	3.16126	386	253	44	5425	CREB5,DACH1,DMRT2,ETS1,ETV1,FOXB1,FOXG1,FOXP1,FOXP2,GATA3,GLI2,GLIS1,HOXD9,IRX1,LHX5,MAF,MAFB,MEIS1,MEIS2,MEOX2,MITF,MYCN,NFIA,NFIB,NHLH2,NR2F2,NR4A2,ONECUT1,PAX6,PAX8,PRDM16,RARB,SALL3,SHOX2,SKOR2,SMAD1,TFAP2A,TFAP2D,TRPS1,TSHZ2,UNCX,ZEB2,ZFHX3,ZIC3
GO:MF	DNA-binding transcription factor activity	GO:0003700	0.00162966	2.7879	397	253	44	5425	CREB5,DACH1,DMRT2,ETS1,ETV1,FOXB1,FOXG1,FOXP1,FOXP2,GATA3,GLI2,GLIS1,HOXD9,IRX1,LHX5,MAF,MAFB,MEIS1,MEIS2,MEOX2,MITF,MYCN,NFIA,NFIB,NHLH2,NR2F2,NR4A2,ONECUT1,PAX6,PAX8,PRDM16,RARB,SALL3,SHOX2,SKOR2,SMAD1,TFAP2A,TFAP2D,TRPS1,TSHZ2,UNCX,ZEB2,ZFHX3,ZIC3
GO:MF	sequence-specific DNA binding	GO:0043565	0.00263572	2.5791	476	253	49	5425	BNC2,CDK5RAP2,CREB5,DACH1,DMRT2,ETS1,ETV1,FOXB1,FOXG1,FOXP1,FOXP2,GATA3,GLI2,GLIS1,HOXD9,IRX1,LHX5,MAF,MAFB,MEIS1,MEIS2,MEOX2,MITF,MYCN,NFIA,NFIB,NHLH2,NR2F2,NR4A2,ONECUT1,PAX6,PAX8,POT1,PRDM16,PRDM9,RARB,SALL3,SHOX2,SKOR2,SMAD1,SMG6,TFAP2A,TFAP2D,TOP1,TRPS1,UNCX,ZEB2,ZFHX3,ZIC3
GO:MF	sequence-specific double-stranded DNA binding	GO:1990837	0.00333606	2.47677	450	253	47	5425	BNC2,CDK5RAP2,CREB5,DACH1,DMRT2,ETS1,ETV1,FOXB1,FOXG1,FOXP1,FOXP2,GATA3,GLI2,GLIS1,HOXD9,IRX1,LHX5,MAF,MAFB,MEIS1,MEIS2,MEOX2,MITF,MYCN,NFIA,NFIB,NHLH2,NR2F2,NR4A2,ONECUT1,PAX6,PAX8,PRDM16,PRDM9,RARB,SALL3,SHOX2,SKOR2,SMAD1,TFAP2A,TFAP2D,TOP1,TRPS1,UNCX,ZEB2,ZFHX3,ZIC3
GO:MF	double-stranded DNA binding	GO:0003690	0.0135289	1.86874	471	253	47	5425	BNC2,CDK5RAP2,CREB5,DACH1,DMRT2,ETS1,ETV1,FOXB1,FOXG1,FOXP1,FOXP2,GATA3,GLI2,GLIS1,HOXD9,IRX1,LHX5,MAF,MAFB,MEIS1,MEIS2,MEOX2,MITF,MYCN,NFIA,NFIB,NHLH2,NR2F2,NR4A2,ONECUT1,PAX6,PAX8,PRDM16,PRDM9,RARB,SALL3,SHOX2,SKOR2,SMAD1,TFAP2A,TFAP2D,TOP1,TRPS1,UNCX,ZEB2,ZFHX3,ZIC3
GO:MF	transcription cis-regulatory region binding	GO:0000976	0.0160748	1.79386	429	253	44	5425	BNC2,CDK5RAP2,CREB5,DACH1,DMRT2,ETS1,ETV1,FOXB1,FOXP1,FOXP2,GATA3,GLI2,GLIS1,HOXD9,IRX1,LHX5,MAF,MAFB,MEIS1,MEIS2,MEOX2,MITF,MYCN,NFIA,NFIB,NHLH2,NR2F2,NR4A2,ONECUT1,PAX6,PAX8,PRDM16,PRDM9,RARB,SALL3,SKOR2,SMAD1,TFAP2A,TFAP2D,TOP1,TRPS1,ZEB2,ZFHX3,ZIC3
GO:MF	transcription regulatory region nucleic acid binding	GO:0001067	0.0183678	1.73594	431	253	44	5425	BNC2,CDK5RAP2,CREB5,DACH1,DMRT2,ETS1,ETV1,FOXB1,FOXP1,FOXP2,GATA3,GLI2,GLIS1,HOXD9,IRX1,LHX5,MAF,MAFB,MEIS1,MEIS2,MEOX2,MITF,MYCN,NFIA,NFIB,NHLH2,NR2F2,NR4A2,ONECUT1,PAX6,PAX8,PRDM16,PRDM9,RARB,SALL3,SKOR2,SMAD1,TFAP2A,TFAP2D,TOP1,TRPS1,ZEB2,ZFHX3,ZIC3
GO:MF	RNA polymerase II cis-regulatory region sequence-specific DNA binding	GO:0000978	0.0299023	1.5243	351	253	38	5425	CREB5,DACH1,DMRT2,ETS1,ETV1,FOXB1,FOXP1,FOXP2,GATA3,GLI2,GLIS1,HOXD9,IRX1,MAF,MAFB,MEIS1,MEIS2,MEOX2,MITF,MYCN,NFIA,NFIB,NHLH2,NR2F2,NR4A2,ONECUT1,PAX6,PAX8,PRDM16,RARB,SALL3,SKOR2,SMAD1,TFAP2A,TOP1,ZEB2,ZFHX3,ZIC3
GO:MF	DNA-binding transcription activator activity, RNA polymerase II-specific	GO:0001228	0.0422172	1.37451	170	253	24	5425	DMRT2,ETS1,ETV1,GATA3,GLI2,GLIS1,MAF,MAFB,MEIS1,MEIS2,MEOX2,MITF,MYCN,NFIA,NFIB,NHLH2,NR4A2,ONECUT1,PAX6,PAX8,PRDM16,SMAD1,TFAP2A,ZIC3
GO:MF	cis-regulatory region sequence-specific DNA binding	GO:0000987	0.0460214	1.33704	357	253	38	5425	CREB5,DACH1,DMRT2,ETS1,ETV1,FOXB1,FOXP1,FOXP2,GATA3,GLI2,GLIS1,HOXD9,IRX1,MAF,MAFB,MEIS1,MEIS2,MEOX2,MITF,MYCN,NFIA,NFIB,NHLH2,NR2F2,NR4A2,ONECUT1,PAX6,PAX8,PRDM16,RARB,SALL3,SKOR2,SMAD1,TFAP2A,TOP1,ZEB2,ZFHX3,ZIC3
GO:BP	cell adhesion	GO:0007155	5.73092e-06	5.24178	523	253	58	5425	ADAMTS9,ADGRL3,BMP2,CADM1,CDH11,CDH13,CDH15,CDH2,CDH4,CDH8,CDH9,CHL1,CNTNAP2,CTNNA2,DAB1,DSCAML1,ETS1,FREM1,GATA3,GLI2,ICOS,IGFBP7,IQGAP1,ITGB4,ITGB8,LRRC4C,MAD1L1,NCAM2,NRP2,NRXN3,NTM,ONECUT1,PARD3B,PCDH7,PCDH9,PKHD1,PKN2,PLXNA2,PPP3CA,PRKCA,PTPRD,PTPRM,RIPK2,ROBO1,ROBO2,ROCK2,RSU1,SERPINB8,SLC7A11,TENM2,TENM3,THBS4,TM9SF4,TMEFF2,TNC,UNC5D,WNK1,ZFHX3
GO:BP	biological adhesion	GO:0022610	6.19473e-06	5.20798	524	253	58	5425	ADAMTS9,ADGRL3,BMP2,CADM1,CDH11,CDH13,CDH15,CDH2,CDH4,CDH8,CDH9,CHL1,CNTNAP2,CTNNA2,DAB1,DSCAML1,ETS1,FREM1,GATA3,GLI2,ICOS,IGFBP7,IQGAP1,ITGB4,ITGB8,LRRC4C,MAD1L1,NCAM2,NRP2,NRXN3,NTM,ONECUT1,PARD3B,PCDH7,PCDH9,PKHD1,PKN2,PLXNA2,PPP3CA,PRKCA,PTPRD,PTPRM,RIPK2,ROBO1,ROBO2,ROCK2,RSU1,SERPINB8,SLC7A11,TENM2,TENM3,THBS4,TM9SF4,TMEFF2,TNC,UNC5D,WNK1,ZFHX3
GO:BP	multicellular organism development	GO:0007275	6.33618e-06	5.19817	1857	253	135	5425	ADAMTS9,ADGRL2,ADGRL3,AKAP6,APCDD1,BMP2,BNC2,BRINP2,BTBD3,BTG1,CADM1,CDH11,CDH13,CDH2,CDH4,CDH8,CDH9,CDK5RAP2,CELF4,CHL1,CILK1,CLMN,CNTNAP2,CSMD1,CSMD3,CTNNA2,CTNNBL1,CYP7B1,DAB1,DACH1,DMRT2,DOCK2,DSCAML1,ETS1,ETV1,FGF13,FGF14,FOXB1,FOXG1,FOXP1,FOXP2,FREM1,FSHR,FZD1,GATA3,GLI2,GRIN3A,HOXD9,ICOS,IGFBP7,INSIG2,IQGAP1,IRX1,ITGB4,ITGB8,ITPR1,KLHL1,LHX5,LINGO2,LMO1,LRRC4C,MAD1L1,MAF,MAFB,MCTP2,MEIS1,M…
GO:BP	cell-cell adhesion via plasma-membrane adhesion molecules	GO:0098742	6.85633e-06	5.16391	102	253	23	5425	ADGRL3,BMP2,CADM1,CDH11,CDH13,CDH15,CDH2,CDH4,CDH8,CDH9,DAB1,DSCAML1,LRRC4C,PCDH7,PCDH9,PTPRD,PTPRM,ROBO1,ROBO2,TENM2,TENM3,UNC5D,WNK1
GO:BP	anatomical structure development	GO:0048856	2.46604e-05	4.608	1990	253	140	5425	ADAMTS9,ADGRL2,ADGRL3,AKAP6,APCDD1,BMP2,BNC2,BRINP2,BTBD3,BTG1,CADM1,CDH11,CDH13,CDH15,CDH2,CDH4,CDH8,CDH9,CDK5RAP2,CELF4,CHL1,CILK1,CLMN,CNTNAP2,CSMD1,CSMD3,CTNNA2,CTNNBL1,CYP7B1,DAB1,DACH1,DMRT2,DOCK2,DSCAML1,ETS1,ETV1,EYS,FGF13,FGF14,FOXB1,FOXG1,FOXP1,FOXP2,FREM1,FSHR,FZD1,GATA3,GLI2,GRIN3A,HOXD9,ICOS,IGFBP7,INSIG2,IQGAP1,IRX1,ITGB4,ITGB8,ITPR1,KLHL1,KLHL6,LHX5,LINGO2,LMO1,LRRC4C,MAD1L1,MAF,MA…
GO:BP	multicellular organismal process	GO:0032501	2.63431e-05	4.57933	2430	253	161	5425	ADAMTS9,ADGRL2,ADGRL3,AKAP6,APCDD1,BMP2,BNC2,BRINP2,BTBD3,BTG1,CADM1,CDH11,CDH13,CDH2,CDH4,CDH8,CDH9,CDK5RAP2,CELF2,CELF4,CHL1,CILK1,CLMN,CNTNAP2,CSMD1,CSMD3,CTNNA2,CTNNBL1,CYP7B1,DAB1,DACH1,DGKB,DMRT2,DOCK2,DSCAML1,ETS1,ETV1,EYS,FANCL,FGF13,FGF14,FOXB1,FOXG1,FOXP1,FOXP2,FREM1,FSHR,FZD1,GATA3,GLI2,GLIS1,GRIN3A,GRM7,HOXD9,HTR1B,ICOS,ID4,IFT81,IGFBP7,INSIG2,IQGAP1,IRX1,ITGB4,ITGB8,ITPR1,KLHL1,LHX5,…
GO:BP	system development	GO:0048731	3.45396e-05	4.46168	1682	253	124	5425	ADAMTS9,ADGRL2,ADGRL3,AKAP6,APCDD1,BMP2,BNC2,BRINP2,BTBD3,BTG1,CDH11,CDH13,CDH2,CDH4,CDH9,CDK5RAP2,CELF4,CHL1,CLMN,CNTNAP2,CSMD1,CSMD3,CTNNA2,CTNNBL1,CYP7B1,DAB1,DMRT2,DOCK2,DSCAML1,ETS1,ETV1,FGF13,FGF14,FOXB1,FOXG1,FOXP1,FOXP2,FREM1,FSHR,FZD1,GATA3,GLI2,GRIN3A,HOXD9,ICOS,INSIG2,IQGAP1,IRX1,ITGB4,ITGB8,KLHL1,LHX5,LINGO2,LMO1,LRRC4C,MAD1L1,MAF,MAFB,MEIS1,MEIS2,MELK,MEOX2,MITF,MYCN,MYLK2,NCAM2,NFIA…
GO:BP	developmental process	GO:0032502	4.59084e-05	4.33811	2149	253	147	5425	ADAMTS9,ADGRL2,ADGRL3,AKAP6,APCDD1,BMP2,BNC2,BRINP2,BTBD3,BTG1,CADM1,CDH11,CDH13,CDH15,CDH2,CDH4,CDH8,CDH9,CDK5RAP2,CELF4,CHL1,CILK1,CLMN,CNTNAP2,CSMD1,CSMD3,CTBP2,CTNNA2,CTNNBL1,CYP7B1,DAB1,DACH1,DMRT2,DOCK2,DSCAML1,ETS1,ETV1,EYS,FGF13,FGF14,FOXB1,FOXG1,FOXP1,FOXP2,FREM1,FSHR,FZD1,GATA3,GLI2,GLIS1,GRIN3A,HOXD9,ICOS,ID4,IFT81,IGFBP7,INSIG2,IQGAP1,IRX1,ITGB4,ITGB8,ITPR1,KLHL1,KLHL6,LHX5,LINGO2,LMO…
GO:BP	central nervous system development	GO:0007417	5.85663e-05	4.23235	425	253	49	5425	ADGRL2,ADGRL3,BMP2,BTBD3,CDH11,CDH2,CDK5RAP2,CNTNAP2,CTNNA2,DAB1,DSCAML1,ETS1,FGF13,FOXB1,FOXG1,FOXP2,FZD1,GLI2,KLHL1,LHX5,MAFB,MEIS1,MEIS2,MYCN,NFIB,NHLH2,NR2F2,NR4A2,NRP2,PAX6,PAX8,PCDH9,PLCB1,PLXNA2,PPP3CA,RARB,ROBO1,ROBO2,SKOR2,SLC1A2,SLC7A11,SMAD1,TFAP2A,TFAP2D,UNC5D,UNCX,VLDLR,ZFHX3,ZIC3
GO:BP	nervous system development	GO:0007399	8.00973e-05	4.09638	974	253	84	5425	ADGRL2,ADGRL3,BMP2,BRINP2,BTBD3,CDH11,CDH2,CDH4,CDH9,CDK5RAP2,CHL1,CLMN,CNTNAP2,CSMD3,CTNNA2,DAB1,DSCAML1,ETS1,ETV1,FGF13,FGF14,FOXB1,FOXG1,FOXP2,FSHR,FZD1,GATA3,GLI2,GRIN3A,HOXD9,IQGAP1,IRX1,ITGB4,KLHL1,LHX5,LINGO2,LRRC4C,MAFB,MEIS1,MEIS2,MYCN,NCAM2,NFIA,NFIB,NHLH2,NR2F2,NR4A2,NRP2,NRXN3,NTM,PAX6,PAX8,PCDH9,PLCB1,PLXNA2,PPP3CA,PRKCA,PRKD1,PTPRD,PTPRM,RARB,RBFOX1,ROBO1,ROBO2,SDCCAG8,SHOX2,SKOR2,S…
GO:BP	brain development	GO:0007420	8.74892e-05	4.05805	335	253	42	5425	ADGRL2,ADGRL3,BMP2,BTBD3,CDH2,CDK5RAP2,CNTNAP2,CTNNA2,DAB1,DSCAML1,ETS1,FGF13,FOXB1,FOXG1,FOXP2,FZD1,GLI2,KLHL1,LHX5,MAFB,MEIS1,MEIS2,NFIB,NHLH2,NR2F2,NR4A2,NRP2,PAX6,PCDH9,PLCB1,PLXNA2,PPP3CA,RARB,ROBO1,ROBO2,SKOR2,SLC1A2,SLC7A11,SMAD1,TFAP2D,UNCX,ZFHX3
GO:BP	head development	GO:0060322	0.000308142	3.51125	349	253	42	5425	ADGRL2,ADGRL3,BMP2,BTBD3,CDH2,CDK5RAP2,CNTNAP2,CTNNA2,DAB1,DSCAML1,ETS1,FGF13,FOXB1,FOXG1,FOXP2,FZD1,GLI2,KLHL1,LHX5,MAFB,MEIS1,MEIS2,NFIB,NHLH2,NR2F2,NR4A2,NRP2,PAX6,PCDH9,PLCB1,PLXNA2,PPP3CA,RARB,ROBO1,ROBO2,SKOR2,SLC1A2,SLC7A11,SMAD1,TFAP2D,UNCX,ZFHX3
GO:BP	neuron differentiation	GO:0030182	0.000824626	3.08374	594	253	58	5425	BMP2,BRINP2,BTBD3,CDH11,CDH2,CDH4,CDK5RAP2,CHL1,CLMN,CNTNAP2,CSMD3,CTNNA2,DAB1,DSCAML1,ETV1,FGF13,FOXB1,FOXG1,FSHR,FZD1,GATA3,GLI2,GRIN3A,HOXD9,IQGAP1,IRX1,KLHL1,LHX5,LRRC4C,MEIS1,MYCN,NCAM2,NFIB,NHLH2,NR4A2,NRP2,NRXN3,NTM,PAX6,PLXNA2,PPP3CA,PRKCA,PRKD1,PTPRD,PTPRM,ROBO1,ROBO2,SHOX2,SKOR2,TENM2,TENM3,TNC,TNIK,UNC5D,UNCX,VLDLR,WNK1,ZFHX3
GO:BP	generation of neurons	GO:0048699	0.00114258	2.94211	646	253	61	5425	ADGRL3,BMP2,BRINP2,BTBD3,CDH11,CDH2,CDH4,CDK5RAP2,CHL1,CLMN,CNTNAP2,CSMD3,CTNNA2,DAB1,DSCAML1,ETV1,FGF13,FOXB1,FOXG1,FSHR,FZD1,GATA3,GLI2,GRIN3A,HOXD9,IQGAP1,IRX1,KLHL1,LHX5,LRRC4C,MEIS1,MYCN,NCAM2,NFIB,NHLH2,NR2F2,NR4A2,NRP2,NRXN3,NTM,PAX6,PLXNA2,PPP3CA,PRKCA,PRKD1,PTPRD,PTPRM,ROBO1,ROBO2,SDCCAG8,SHOX2,SKOR2,TENM2,TENM3,TNC,TNIK,UNC5D,UNCX,VLDLR,WNK1,ZFHX3
GO:BP	animal organ development	GO:0048513	0.00172617	2.76292	1214	253	94	5425	ADAMTS9,ADGRL2,ADGRL3,AKAP6,APCDD1,BMP2,BNC2,BTBD3,CDH2,CDK5RAP2,CELF4,CNTNAP2,CSMD1,CTNNA2,CYP7B1,DAB1,DOCK2,DSCAML1,ETS1,ETV1,FGF13,FOXB1,FOXG1,FOXP1,FOXP2,FREM1,FSHR,FZD1,GATA3,GLI2,HOXD9,INSIG2,IQGAP1,IRX1,ITGB4,ITGB8,KLHL1,LHX5,LMO1,MAD1L1,MAF,MAFB,MEIS1,MEIS2,MELK,MEOX2,MITF,MYCN,MYLK2,NFIA,NFIB,NHLH2,NR2F2,NR4A2,NRP2,ONECUT1,OTOL1,PAX6,PAX8,PAXIP1,PCDH9,PKHD1,PLCB1,PLCL2,PLXNA2,PPP3CA,PRKC…
GO:BP	neurogenesis	GO:0022008	0.00206826	2.6844	688	253	63	5425	ADGRL3,BMP2,BRINP2,BTBD3,CDH11,CDH2,CDH4,CDK5RAP2,CHL1,CLMN,CNTNAP2,CSMD3,CTNNA2,DAB1,DSCAML1,ETV1,FGF13,FOXB1,FOXG1,FSHR,FZD1,GATA3,GLI2,GRIN3A,HOXD9,IQGAP1,IRX1,ITGB4,KLHL1,LHX5,LRRC4C,MEIS1,MYCN,NCAM2,NFIB,NHLH2,NR2F2,NR4A2,NRP2,NRXN3,NTM,PAX6,PLXNA2,PPP3CA,PRKCA,PRKD1,PTPRD,PTPRM,RARB,ROBO1,ROBO2,SDCCAG8,SHOX2,SKOR2,TENM2,TENM3,TNC,TNIK,UNC5D,UNCX,VLDLR,WNK1,ZFHX3
GO:BP	homophilic cell adhesion via plasma membrane adhesion molecules	GO:0007156	0.00224208	2.64935	59	253	15	5425	CADM1,CDH11,CDH13,CDH15,CDH2,CDH4,CDH8,CDH9,DSCAML1,PCDH7,PCDH9,PTPRM,ROBO1,ROBO2,TENM3
GO:BP	neuron development	GO:0048666	0.00246254	2.60862	475	253	49	5425	BTBD3,CDH11,CDH2,CDH4,CHL1,CLMN,CNTNAP2,CSMD3,CTNNA2,DAB1,DSCAML1,ETV1,FGF13,FOXB1,FOXG1,FSHR,FZD1,GATA3,GLI2,GRIN3A,HOXD9,IQGAP1,KLHL1,LRRC4C,NCAM2,NFIB,NHLH2,NR4A2,NRP2,NRXN3,NTM,PAX6,PLXNA2,PPP3CA,PRKCA,PRKD1,PTPRD,PTPRM,ROBO1,ROBO2,SHOX2,SKOR2,TENM2,TENM3,TNC,TNIK,UNC5D,VLDLR,WNK1
GO:BP	cell differentiation	GO:0030154	0.002996	2.52346	1430	253	105	5425	ADGRL3,AKAP6,BMP2,BRINP2,BTBD3,BTG1,CADM1,CDH11,CDH15,CDH2,CDH4,CDK5RAP2,CELF4,CHL1,CLMN,CNTNAP2,CSMD3,CTBP2,CTNNA2,DAB1,DOCK2,DSCAML1,ETS1,ETV1,FGF13,FOXB1,FOXG1,FOXP1,FSHR,FZD1,GATA3,GLI2,GLIS1,GRIN3A,HOXD9,ID4,IQGAP1,IRX1,ITGB4,ITGB8,KLHL1,LHX5,LMO1,LRRC4C,MAF,MAFB,MEIS1,MEIS2,MITF,MYCN,MYLK2,NCAM2,NFIB,NHLH2,NR2F2,NR4A2,NRP2,NRXN3,NTM,ONECUT1,PAX6,PAX8,PAXIP1,PKHD1,PLCB1,PLCL2,PLXNA2,PPP3CA,P…
GO:BP	cell-cell adhesion	GO:0098609	0.003501	2.45581	310	253	37	5425	ADGRL3,BMP2,CADM1,CDH11,CDH13,CDH15,CDH2,CDH4,CDH8,CDH9,CTNNA2,DAB1,DSCAML1,ETS1,GATA3,GLI2,ICOS,LRRC4C,MAD1L1,NCAM2,NRXN3,PCDH7,PCDH9,PKHD1,PRKCA,PTPRD,PTPRM,RIPK2,ROBO1,ROBO2,SERPINB8,SLC7A11,TENM2,TENM3,THBS4,UNC5D,WNK1
GO:BP	anatomical structure morphogenesis	GO:0009653	0.00659177	2.181	1031	253	82	5425	ADAMTS9,BMP2,BTBD3,BTG1,CDH11,CDH13,CDH2,CDH4,CDH8,CDH9,CHL1,CNTNAP2,CSMD1,CTNNA2,CYP7B1,DAB1,DMRT2,DSCAML1,ETS1,ETV1,FGF13,FOXB1,FOXG1,FOXP1,FREM1,FZD1,GATA3,GLI2,HOXD9,INSIG2,IQGAP1,IRX1,ITGB4,ITGB8,KLHL6,LHX5,LRRC4C,MAFB,MEIS1,MEIS2,MEOX2,MYCN,MYLK2,NFIB,NR2F2,NR4A2,NRP2,NRXN3,ONECUT1,PAX6,PAX8,PAXIP1,PHIP,PKHD1,PLXNA2,PPP3CA,PRKCA,PRKD1,PTPRD,PTPRM,RARB,ROBO1,ROBO2,ROCK2,SDCCAG8,SHOX2,SKOR2,S…
GO:BP	neuron projection development	GO:0031175	0.00756959	2.12093	418	253	44	5425	BTBD3,CDH11,CDH2,CDH4,CHL1,CLMN,CNTNAP2,CSMD3,CTNNA2,DAB1,DSCAML1,ETV1,FGF13,FOXB1,FOXG1,FSHR,FZD1,GATA3,GLI2,GRIN3A,IQGAP1,KLHL1,LRRC4C,NCAM2,NFIB,NR4A2,NRP2,NRXN3,PAX6,PLXNA2,PPP3CA,PRKCA,PRKD1,PTPRD,PTPRM,ROBO1,ROBO2,SHOX2,SKOR2,TENM3,TNC,TNIK,UNC5D,VLDLR
GO:BP	cellular developmental process	GO:0048869	0.00786167	2.10449	1455	253	105	5425	ADGRL3,AKAP6,BMP2,BRINP2,BTBD3,BTG1,CADM1,CDH11,CDH15,CDH2,CDH4,CDK5RAP2,CELF4,CHL1,CLMN,CNTNAP2,CSMD3,CTBP2,CTNNA2,DAB1,DOCK2,DSCAML1,ETS1,ETV1,FGF13,FOXB1,FOXG1,FOXP1,FSHR,FZD1,GATA3,GLI2,GLIS1,GRIN3A,HOXD9,ID4,IQGAP1,IRX1,ITGB4,ITGB8,KLHL1,LHX5,LMO1,LRRC4C,MAF,MAFB,MEIS1,MEIS2,MITF,MYCN,MYLK2,NCAM2,NFIB,NHLH2,NR2F2,NR4A2,NRP2,NRXN3,NTM,ONECUT1,PAX6,PAX8,PAXIP1,PKHD1,PLCB1,PLCL2,PLXNA2,PPP3CA,P…
GO:BP	forebrain development	GO:0030900	0.0194565	1.71093	187	253	26	5425	BMP2,BTBD3,CDH2,CNTNAP2,DAB1,ETS1,FGF13,FOXB1,FOXG1,FOXP2,GLI2,LHX5,NFIB,NHLH2,NR2F2,NR4A2,NRP2,PAX6,PCDH9,PLCB1,RARB,ROBO1,ROBO2,SLC1A2,SLC7A11,UNCX
GO:BP	neuron projection morphogenesis	GO:0048812	0.0293797	1.53195	295	253	34	5425	BTBD3,CDH11,CDH2,CDH4,CHL1,CNTNAP2,CTNNA2,DAB1,DSCAML1,ETV1,FGF13,FOXB1,FOXG1,GATA3,GLI2,IQGAP1,LRRC4C,NFIB,NR4A2,NRP2,NRXN3,PAX6,PLXNA2,PPP3CA,PRKCA,PTPRD,PTPRM,ROBO1,ROBO2,SHOX2,SKOR2,TNIK,UNC5D,VLDLR
GO:BP	axon development	GO:0061564	0.0303751	1.51748	229	253	29	5425	CDH11,CDH2,CDH4,CHL1,CTNNA2,DAB1,DSCAML1,ETV1,FGF13,FOXB1,FOXG1,GATA3,GLI2,LRRC4C,NCAM2,NFIB,NR4A2,NRP2,NRXN3,PAX6,PLXNA2,PRKCA,PTPRM,ROBO1,ROBO2,SHOX2,TNC,UNC5D,VLDLR
GO:BP	cell morphogenesis involved in neuron differentiation	GO:0048667	0.0320384	1.49433	269	253	32	5425	BTBD3,CDH11,CDH2,CDH4,CHL1,CTNNA2,DAB1,DSCAML1,ETV1,FGF13,FOXB1,FOXG1,GATA3,GLI2,LRRC4C,NFIB,NR4A2,NRP2,NRXN3,PAX6,PLXNA2,PPP3CA,PRKCA,PTPRD,PTPRM,ROBO1,ROBO2,SHOX2,SKOR2,TNIK,UNC5D,VLDLR
GO:CC	catenin complex	GO:0016342	0.0484391	1.3148	19	253	8	5425	CDH11,CDH13,CDH15,CDH2,CDH4,CDH8,CDH9,CTNNA2
