## Supplementary material for "Machine-learning dissection of Human Accelerated Regions in primate neurodevelopment": Table S9

### Sheet: Primer
Primers used for cloning
2xHAR170.F	AGCCTGCATTTCTGCCAGGGCCCGCTCTAGTAGCAAATACCATCCCTTTAAATTC
2xHAR170.R	CTAGACCTGCAGGCACTAGAGGGTATATAAGGACTTCTGGTTGTGATCAGC
Agilent-luc.F	AGCCTGCATTTCTGCCAGGG
Agilent-luc.R	TATATACCCTCTAGTGCCTGCAGG
Twist-luc.F	TGTATATCCGGTCTCTTCTCTG
Twist-luc.R	GTACCGGATTGCCAAGCTGG
Primers used for 3'UTR barcoding MPRA
pLSmP-AG-f	GGCCCGCTCTAGACCTAGGACCGGATCAACT
pLSmP-AG-r	GTCCCTCGACGAATTGTCGGTTCACGCAATG
BARCODE_lentiF_v4.1	AATGATACGGCGACCACCGAGATCTACACCTCGGCATGGACGAGCTGTACAAGTAG
P7-pLSmP-ass-R-UMI-i#	CAAGCAGAAGACGGCATACGAGAT##########CANNNNNNNNNNCGAAGTTATTAGGTCCCTCGAC
P7	CAAGCAGAAGACGGCATACGAGAT
BARCODE-SEQ-R1-V4	CTCGGCATGGACGAGCTGTACAAGTAGGAATTC
pLSmP-AG-seqIndx	ACCGACAATTCGTCGAGGGACCTAATAACTTCG
BARCODE-SEQ-R2-V4	AGGTCCCTCGACGAATTGTCGGTTCACGCAATG
Primers used for 5'UTR barcoding MPRA
HAR-5BC-r01	GCTTTCGCTTAGCGATGTGTTCACTTTGCACAGTACCGGATTGCCAAGCTGGAAGTCGAGCTTCCATTATATACCCTCTAGTGGAATTCCCTGCAGG
5BC-AG-r02	TGAACAGCTCCTCGCCCTTGCTCACCATGGTGGCGACCGGTNNNNNNNNNNNNNNNCTTAGCTTTCGCTTAGCGATGTGTTC
P5-pLSmP-ass-i#	AATGATACGGCGACCACCGAGATCTACAC##########CAGCCTGCATTTCTGCCAGGG
P7-pLSmP-assUMI-gfp	CAAGCAGAAGACGGCATACGAGATNNNNNNNNNNGCTCCTCGCCCTTGCTCACCATG
pLSmP-ass-seq-R1	GGCCCGCTCTAGACCTGCAGGAGGACCGGATCAACT
pLSmP-ass-seq-HAR-R2	TTCCATTATATACCCTCTAGTGGAATTCCCTGCAGG
pLSmP-ass-seq-ind1	GCAAAGTGAACACATCGCTAAGCGAAAGCTAAG
pLSmP-rand-ind2	TCTAGAGCGGGCCCTGGCAGAAATGCAGGCTG
pLSmP-bc-seq	GCTCCTCGCCCTTGCTCACCATGGTGGCGACCGGT
pLSmP-UMI-seq	ACCGGTCGCCACCATGGTGAGCAAGGGCGAGGAGC
pLSmP-5bc-seq-R2	CTTAGCTTTCGCTTAGCGATGTGTTCACTTTGC
